# ATM-dependent RHEB phosphorylation couples DNA damage to lysosomal mTORC1 signaling to orchestrate the cellular response to genotoxic stress

**DOI:** 10.64898/2026.01.16.699946

**Authors:** Jiyoung Pan, Aurelio A. Teleman, Constantinos Demetriades

**Affiliations:** Max Planck Institute for Biology of Ageing (MPI-AGE), 50931 Cologne, Germany; Cologne Graduate School of Ageing Research (CGA), 50931 Cologne, Germany; German Cancer Research Center (DKFZ), 69120 Heidelberg, Germany; Heidelberg University, 69120 Heidelberg, Germany; University of Cologne, Cologne Excellence Cluster for Aging and Aging-Associated Diseases (CECAD), 50931 Cologne, Germany; European Research Institute for the Biology of Ageing (ERIBA), University of Groningen (RUG), University Medical Center Groningen (UMCG), 9713 GZ Groningen, The Netherlands

**Keywords:** mTORC1 signaling, RHEB GTPase, ATM, TFEB, DNA damage response (DDR)

## Abstract

Cells dynamically adapt to environmental stressors by rewiring signaling networks that coordinate growth, metabolism and genome maintenance. The DNA damage response (DDR) and mTORC1 signaling pathways govern DNA repair and cell growth, respectively, but how these pathways intersect remains incompletely understood. Here, we identify RHEB, the most direct mTORC1 activator, as a substrate of the DDR kinase ATM. Strikingly, we find that, although genotoxic stress differentially regulates mTORC1 activity—reducing the phosphorylation of its lysosomal target TFEB, while enhancing phosphorylation of its cytoplasmic target S6K—the DDR-induced phosphorylation of RHEB specifically controls the lysosomal mTORC1 signaling branch. Preventing RHEB phosphorylation impairs TFEB nuclear translocation and lysosome biogenesis upon DNA damage. Functionally, the RHEB phosphorylation-dependent TFEB response is required for proliferative recovery following genotoxic stress. These findings uncover an ATM-RHEB-mTORC1-TFEB signaling axis that links DNA damage to selective mTORC1 outputs, revealing a mechanism which enables cells to adapt to genotoxic cues.
