## Supplementary material for "ATM-dependent RHEB phosphorylation couples DNA damage to lysosomal mTORC1 signaling to orchestrate the cellular response to genotoxic stress": Table S1

### Sheet: Sheet1
Table S1. NetworKIN kinase motif analysis of RHEB.
Site	Predicted Kinase(s)	Score
S4	PKCepsilon	4.54
	PKCbeta	2.49
	PKCalpha	2.38
S6	ATM	14.43
S16	AMPKa2	2.71
S20	PKBalpha	2.76
	AMPKa2	2.75
T23	AMPKa2	2.77
T38	PDHK1	5.66
T42	PDHK1	2.67
T44	AMPKa2	2.79
T48	RSK3	2.7
	RSK1	2.62
T61	AMPKa2	2.79
S86	PDHK1	2.67
	PKCepsilon	2.54
T88	AMPKa2	2.77
S89	PKCepsilon	4.54
	PKCalpha	3.95
	PKCbeta	2.49
S92	PDHK1	9.38
S130	RSK3	2.76
	AMPKa2	2.73
	RSK1	2.62
	PDHK1	2.47
S149	PKCepsilon	4.54
	PKCbeta	2.49
S175	ATM	17.38
S182	PKCepsilon	4.1
	PKCbeta	2.05
