## Supplementary material for "ATM-dependent RHEB phosphorylation couples DNA damage to lysosomal mTORC1 signaling to orchestrate the cellular response to genotoxic stress": Table S2

### Sheet: Sheet1
Table S2. List of antibodies used in this study.
Primary antibody	Dilution	Supplier	Catalog Number
Rabbit monoclonal anti-phospho-p70 S6 Kinase (Thr389) (D5U1O)	1:1,000 (WB)	Cell Signaling Technology	97596
Rabbit polyclonal anti-S6 Kinase	1:1,000 (WB)	Cell Signaling Technology	9202
Rabbit monoclonal anti-phospho-TFEB (Ser211) (E9S8N)	1:1,000 (WB)	Cell Signaling Technology	37681
Rabbit polyclonal anti-TFEB	1:1,000 (WB); 1:200 (IF)	Cell Signaling Technology	4240
Rabbit monoclonal anti-GAPDH (14C10)	1:6,000 (WB)	Cell Signaling Technology	2118
Rabbit monoclonal anti-mTOR (7C10)	1:1,000 (WB)	Cell Signaling Technology	2983
Mouse monoclonal anti-α-Tubulin (DM1A)	1:1,000 (WB)	Sigma-Aldrich	T9026
Rabbit polyclonal anti-DYKDDDK tag	1:6,000 (WB)	Proteintech	20543-1-AP
Rabbit monoclonal anti-phospho-ATM (Ser1981) (D25E5)	1:1,000 (WB)	Cell Signaling Technology	13050
Rabbit monoclonal anti-ATM (D2E2)	1:1,000 (WB)	Cell Signaling Technology	2873
Rabbit monoclonal anti-phospho-CHK2 (Thr68) (C13C1)	1:1,000 (WB)	Cell Signaling Technology	2197
Rabbit monoclonal anti-CHK2 (D9C6)	1:1,000 (WB)	Cell Signaling Technology	6334
Rabbit monoclonal anti-phospho-CHK1 (Ser345) (133D3)	1:1,000 (WB)	Cell Signaling Technology	2348
Mouse monoclonal anti-CHK1 (2G1D5)	1:1,000 (WB)	Cell Signaling Technology	2360
Mouse monoclonal anti-phospho-Histone H2A.X (Ser139), clone JBW301	1:1000 (WB); 1:500 (IF)	Sigma-Aldrich	05-636
Rabbit polyclonal anti-phospho-RHEB (Ser175)	1:500 (WB)	N/A	This study
Mouse monoclonal anti-RHEB (B-12)	1:500 (WB)	Santa Cruz Biotechnology	sc-271509
Rabbit polyclonal anti-ATR	1:1,000 (WB)	Cell Signaling Technology	2790
Rabbit monoclonal anti-Tuberin/TSC2 (28A7)	1:6,000 (WB)	Cell Signaling Technology	3635
Rabbit polyclonal anti-Hamartin/TSC1	1:1,000 (WB)	Cell Signaling Technology	4906
Rabbit monoclonal anti-Vinculin (E1E9V)	1:6,000 (WB)	Cell Signaling Technology	13901
Rabbit polyclonal anti-GST tag	1:3,000 (WB)	Proteintech	10000-0-AP
Rabbit monoclonal anti-RagA (D8B5)	1:1,000 (WB)	Cell Signaling Technology	4357
Secondary antibody	Dilution	Supplier	Catalog Number
Peroxidase AffiniPure Donkey Anti-Rabbit IgG (H+L)	1:10,000 (WB)	Jackson ImmunoResearch	711-035-152
Peroxidase AffiniPure Donkey Anti-Mouse IgG (H+L)	1:10,000 (WB)	Jackson ImmunoResearch	715-035-151
Alexa Fluor 488 AffiniPure Donkey Anti-Rabbit IgG (H+L)	1:400 (IF)	Jackson ImmunoResearch	711-545-152
Alexa Fluor 594 AffiniPure Donkey Anti-Mouse IgG (H+L)	1:400 (IF)	Jackson ImmunoResearch	715-585-151
