## Supplementary material for "ATM-dependent RHEB phosphorylation couples DNA damage to lysosomal mTORC1 signaling to orchestrate the cellular response to genotoxic stress": Table S3

### Sheet: Sheet1
Table S3. List of DNA oligonucleotides used in this study.
Name	Sequence (5'-to-3')
PCR oligos for site-directed mutagenesis of RHEB S175A and RHEB S6A/S175A
WT_EcoRI_fwd	GCGgaattcATGCCGCAGTCCAAGTCCCGGAAGATC
S175A_NotI_rev	GCGgcggccgcTCACATCACCGAGCATGAAGACTTGCCTTGTGcAGCTGC
S6A_EcoRI_fwd	GCGgaattcCCGCAGTCCAAGgCCCGGAAGATCGCGATC
WT_NotI_rev	GCGgcggccgcTCACATCACCGAGCATGAAGACTTGC
PCR oligos for removing the start codon from RHEB WT and S6A/S175A cDNA
WT_EcoRI_fwd	GCGgaattcCCGCAGTCCAAGTCCCGGAAGATCGCGATC
S6A_EcoRI_fwd	GCGgaattcCCGCAGTCCAAGgCCCGGAAGATCGCGATC
PCR oligos for subcloning RHEB into the pITR-TTP2 vector
PvuII_FLAG_EcoRI_Rheb_fwd	TAAGCAcagctgATGGACTACAAGGACGACGACGACAAGGAATTC
NotI_Rheb_rev	GCTCGAgcggccgcTCACATCAC
PCR oligos for subcloning RHEB into the pETM11 vector
BspHI_Rheb_fwd	GCGtcatgacgCCGCAGTCCAAGTCCCGGAAGATCG
Rheb_NotI_rev	GCGgcggccgcTCACATCACCGAGCATGAAGACTTGC
